# Aberrant accumulation of NIK promotes tumorigenicity by dysregulating post-translational modifications in breast cancer

**DOI:** 10.1101/2021.08.27.457878

**Authors:** Yusuke Hayashi, Jun Nakayama, Mizuki Yamamoto, Masashi Maekawa, Shinya Watanabe, Shigeki Higashiyama, Jun-ichiro Inoue, Yusuke Yamamoto, Kentaro Semba

**Author notes:** Corresponding author Jun Nakayama and Kentaro Semba, Department of Life Science and Medical Bioscience, School of Advanced Science and Engineering, Waseda University, TWIns, 2-2 Wakamatsu-cho, Shinjuku-ku, Tokyo, 162-8480, Japan.

## Abstract

Post-translational modifications and mRNA translation are frequently altered in human cancers. However, investigations to understand their roles in the cancer progression mechanism remain insufficient. In this research, we explored protein levels altered by translational or post-translational regulation by analyzing transcriptome and western blotting data of the highly malignant breast cancer cell lines. From these analyses, NIK was found to be upregulated at the protein level to predominantly activate the non-canonical NF-κB pathway in a breast cancer cell line. Furthermore, the increase in NIK protein production was attributed to the dysregulation of ubiquitin-proteasome system caused by a decrease in the translation of cIAP1. NIK upregulation contributed to tumorigenicity by regulating the expression of inflammatory response-related genes. Collectively, our study suggests that NIK is post-translationally modified and has the potential to be a therapeutic target and diagnostic marker for breast cancer.
