## Supplementary Table for "Aberrant accumulation of NIK promotes tumorigenicity by dysregulating post-translational modifications in breast cancer"

### Sheet: Table S1
Name	Campany	Catlog number
NF-κB2 (p100/52)	Merck	#05-361
Rel B	Cell Signaling Technology	#4922
NF-κB1 (p105/50)	Cell Signaling Technology	#13586
Rel A (p65)	Santa Cruz	SC-8008
NIK	Cell Signaling Technology	#4994
TRAF2	Santa Cruz	SC-136999
TRAF3	Santa Cruz	SC-6933
cIAP1	Santa Cruz	SC-271419
HIF1A	Cell Signaling Technology	#36169
HA-probe	Santa Cruz	SC-805
Histon H3	Cell Signaling Technology	#4499
α-Tubulin	FUJIFILM Wako Pure Chemical Corporation	013-25033
c-REL	Santa Cruz	SC-6955
p-AKT (T308)	Cell Signaling Technology	#2965
p-PKC (pan) (T514)	Cell Signaling Technology	#9379
p-PKCζ/λ	Cell Signaling Technology	#9378
p-GSK3β	Cell Signaling Technology	#5558
p-S6K (p70) (T389)	Cell Signaling Technology	#9234
p-p38 (T180/Y182)	Cell Signaling Technology	#9211
p-mTOR (S2448)	Cell Signaling Technology	#5536
p-EGFR (Y1068)	Cell Signaling Technology	#3777
p-ERK1/2 (T202/Y204)	Cell Signaling Technology	#4370
p-FAK (Y397)	Cell Signaling Technology	#8556
p-FAK (Y576/577)	Cell Signaling Technology	#3281
p-JAK1 (Y1022/1023)	Cell Signaling Technology	#3331
p-JAK2 (Y1007/1008)	Cell Signaling Technology	#3771
p-STAT1 (S727)	Cell Signaling Technology	#9177
p-STAT2 (Y690)	Cell Signaling Technology	#4441
p-STAT3 (Y705)	Cell Signaling Technology	#9145
p-STAT6 (Y641)	Cell Signaling Technology	#9361
p-TYK2 (Y1054/1055)	Cell Signaling Technology	#9321
p-TAK1 (T187)	Cell Signaling Technology	#4536
p-TPL2 (S400)	Cell Signaling Technology	#4491
IRAK4	Merck	07-418
ADAM15	Abcam	#137387
p-SRC (Y416)	Cell Signaling Technology	#6943
p-CREB (S133)	Cell Signaling Technology	#9198
p-SAPK/JNK (T183/Y185)	Cell Signaling Technology	#9255
p-c-JUN (S73)	Cell Signaling Technology	#3270
c-MYC	FUJIFILM Wako Pure Chemical Corporation	017-2187
p-ERM (T567/564/558)	Cell Signaling Technology	#3149
N-CADHERIN	BD BioSciences	610921
E-CADHERIN	BD BioSciences	610182
LC3B	Cell Signaling Technology	#2775
NOTCH 1	Santa Cruz	SC-32745
NOTCH 3	Cell Signaling Technology	#5276
Anti-rabbit IgG HRP-linked antibody	Cell Signaling Technology	#7074
Anti-mouse IgG HRP-linked antibody	Cell Signaling Technology	#7076

### Sheet: Table S2
NAME	NES	NOM p-val	FDR q-val
HALLMARK_INTERFERON_ALPHA_RESPONSE	1.92997	0	0.00402828
HALLMARK_CHOLESTEROL_HOMEOSTASIS	1.91487	0.00178891	0.00271414
HALLMARK_INTERFERON_GAMMA_RESPONSE	1.90071	0	0.00180943
HALLMARK_TNFA_SIGNALING_VIA_NFKB	1.89543	0	0.00135707
HALLMARK_INFLAMMATORY_RESPONSE	1.8648	0	0.00224259
HALLMARK_KRAS_SIGNALING_UP	1.74394	0	0.00622084
HALLMARK_COAGULATION	1.70174	0.00167224	0.00893948
HALLMARK_OXIDATIVE_PHOSPHORYLATION	1.57567	0	0.0291817
HALLMARK_EPITHELIAL_MESENCHYMAL_TRANSITION	1.48613	0.00643087	0.0633716
HALLMARK_COMPLEMENT	1.4473	0.011236	0.0809264
HALLMARK_MTORC1_SIGNALING	1.42884	0.00775194	0.086315
HALLMARK_NOTCH_SIGNALING	1.40784	0.0783582	0.0922318

### Sheet: Table S3
NAME	NES	NOM p-val	FDR q-val
GO_DNA_PACKAGING_COMPLEX	2.29863	0	0.000929353
GO_STRUCTURAL_CONSTITUENT_OF_RIBOSOME	2.1495	0	0.00566207
GO_NEGATIVE_REGULATION_OF_GENE_EXPRESSION_EPIGENETIC	2.02201	0	0.058182
GO_SERINE_TYPE_ENDOPEPTIDASE_INHIBITOR_ACTIVITY	2.02099	0	0.0443376
GO_REGULATION_OF_CALCIUM_ION_DEPENDENT_EXOCYTOSIS	2.00227	0	0.0528204
GO_RIBOSOMAL_SUBUNIT	2.00154	0	0.0448076
GO_POSITIVE_REGULATION_OF_DENDRITIC_SPINE_MORPHOGENESIS	1.98285	0.00180832	0.0531087
GO_RESPONSE_TO_INTERLEUKIN_12	1.98017	0	0.0478869
GO_ANTIMICROBIAL_HUMORAL_IMMUNE_RESPONSE_MEDIATED_BY_ANTIMICROBIAL_PEPTIDE	1.95866	0	0.0613208
GO_MITOCHONDRIAL_RESPIRATORY_CHAIN_COMPLEX_ASSEMBLY	1.94862	0	0.0660303
GO_POSITIVE_REGULATION_OF_T_CELL_PROLIFERATION	1.94115	0	0.0681701
GO_LUMENAL_SIDE_OF_ENDOPLASMIC_RETICULUM_MEMBRANE	1.94042	0	0.0631157
GO_LUMENAL_SIDE_OF_MEMBRANE	1.93727	0	0.060148
GO_CYTOSOLIC_RIBOSOME	1.93547	0	0.0569303
GO_CHROMATIN_SILENCING	1.93498	0	0.0537004
GO_RESPONSE_TO_TYPE_I_INTERFERON	1.92957	0	0.0545939
GO_RIBOSOME	1.92172	0	0.0571501
GO_TUMOR_NECROSIS_FACTOR_SECRETION	1.90701	0.00184502	0.0679149
GO_KERATIN_FILAMENT	1.90472	0	0.0665192
GO_KERATINIZATION	1.90026	0	0.0675773
GO_KERATINOCYTE_DIFFERENTIATION	1.88807	0	0.0775127
GO_NUCLEOSOME_ASSEMBLY	1.88536	0	0.0769111
GO_COTRANSLATIONAL_PROTEIN_TARGETING_TO_MEMBRANE	1.88293	0	0.0763961
HP_ACROCYANOSIS	1.86593	0	0.0923519
GO_INNER_MITOCHONDRIAL_MEMBRANE_PROTEIN_COMPLEX	1.86489	0	0.0900173
GO_REGULATION_OF_T_CELL_MEDIATED_IMMUNITY	1.86076	0	0.0911682

### Sheet: Table S4
Sample number	Grade	Category	NIK+ area/Total area
1	IIIA	midle	0.378794
2	IIA	midle	0.475035
3	IIA	high	0.608559
4	IIA	high	0.766864
5	IIB	high	0.787861
6	IIA	low	0.355993
7	IIA	midle	0.478032
8	IIA	midle	0.46601
9	IIB	high	0.728759
10	IIIB	low	0.219142
11	-	negative	0.174707
12	IIA	low	0.329117
13	IIB	midle	0.565928
14	IIA	negative	0.0853917
15	IIB	high	0.585561
16	IIB	midle	0.416627
17	IA	high	0.718871
18	IA	high	0.535349
19	IIA	negative	0.107776
20	IIIA	negative	0.108806
21	IIA	low	0.312688
22	-	negative	0.257009
23	IIB	low	0.102247
24	IIA	low	0.113641
25	IIA	midle	0.406227
26	IIIB	midle	0.324577
27	IA	midle	0.389742
28	IIA	midle	0.245687
29	IIB	negative	0.0681753
30	IIIB	high	0.658368
31	IIA	high	0.522801
32	IIIA	negative	0.183917
33	-	negative	0.280739
34	IIA	negative	0.0532443
35	IA	low	0.23051
36	IIA	low	0.248218
37	IIA	low	0.114666
38	IIB	negative	0.0903029
39	IIIB	high	0.540465
40	IIA	high	0.677715
41	IIIA	low	0.161764
42	IIA	negative	0.0208768
43	IIIB	high	0.689851
44	-	negative	0.0525743
45	IIA	midle	0.387527
46	IIIB	negative	0.311938
47	IIA	low	0.25939
48	IIA	midle	0.445158
49	IIB	low	0.250469
50	IB	midle	0.380979
51	IIIB	high	0.561542
52	IIA	midle	0.460793
53	IIA	low	0.368852
54	IIIB	midle	0.28005
55	-	negative	0.167663
56	IIB	high	0.53316
57	IIIB	low	0.261103
58	IIB	high	0.490461
59	IIB	negative	0
60	IIA	high	0.536497
61	IIA	negative	0.180494
62	IIA	midle	0.3862
63	IIIB	high	0.761549
64	IIA	midle	0.37943
65	IIIB	midle	0.300036
66	-	negative	0.00651808
67	IIIB	low	0.39623
68	IIA	low	0.27503
69	IIA	high	0.590241
70	IIA	high	0.807302
71	IIA	low	0.136318
72	IIA	midle	0.436596
73	IIA	midle	0.388388
74	IIA	midle	0.272412
75	IIIB	midle	0.32217
76	IIIB	high	0.659336
77	-	negative	0.135897
78	IIA	low	0.224838
79	IIA	high	0.464632
80	IIA	midle	0.303268
81	IIB	high	0.570991
82	IIA	low	0.209859
83	IIB	midle	0.394236
84	IIIA	low	0.245891
85	IIA	low	0.433634
86	IIA	high	0.792802
87	IIB	low	0.236576
88	-	negative	0.0167304
89	IIA	high	0.469314
90	IIA	high	0.492559
91	IIB	high	0.612662
92	IIA	high	0.865287
93	IIA	midle	0.414615
94	IIA	high	0.450405
95	IA	high	0.62938
96	IIIA	high	0.561736
97	IIA	negative	0.0113804
98	IIIB	low	0.200379
99	-	negative	0.00963953
100	IIIB	negative	0.0130606
101	IIA	low	0.103777
102	IIA	low	0.4088
103	IIA	negative	0.0753088
104	IIA	negative	0.144014
105	IIA	low	0.318885
106	IIA	high	0.813347
107	IIB	midle	0.350631
108	IIA	high	0.71519
109	IIA	negative	0.0637944
110	-	negative	0.00172283

### Sheet: Table S5
Name	Sequence
HA-UB cloning Forward	AGTTAATTAAGGATCCATGTACCCATACGATGTTCCAGATTACG
HA-UB cloning Reverse	GAAGCTTGAGCTCGAGTTACCCACCTCTGAGACGGAG
shNIK no.1	GCAGCTGGAAATAGAATTA
shNIK no.2	GAAGGCTCCCTGGTAGAATAC
shGFP	ACAACAGCCACAACGTCTATA

### Sheet: Table S6
Name	Sequence
NIK Forward	TTCAGCCCCACCTTTTCAG
NIK Reverse	ACGCTTTCCCTTCCAACAC
cIAP1 Forward	TTCCAAGGTGTGAGTTCTTGATAC
cIAP1 Reverse	TCTCCAGTGGTATCTGAAGTTGAC
β-actin Forward	GGAGGAGCTGGAAGCAGCC
β-actin Reverse	GCTGTGCTACGTCGCCCTG
